# Neutrophil transcriptome diverges into two discrete trajectories in a murine model of severe *Streptococcus pneumoniae* pneumonia

**DOI:** 10.1101/2024.10.29.620672

**Authors:** Riley M.F. Pihl, Salam H. Alabdullatif, Bradley E. Hiller, Elise M.R. Armstrong, Kevyn R. Martins, Ernest L. Dimbo, Yewoo Lee, Joshua D. Campbell, Adam C. Gower, Joseph P. Mizgerd, Lee J. Quinton, Katrina E. Traber

## Abstract

Neutrophils were once considered a homogenous population of transcriptionally static, pathogen-killing cells, however, recent models have demonstrated neutrophil functional and transcriptional plasticity. We performed transcriptomic analyses in a murine model of pneumococcal pneumonia to investigate neutrophil plasticity and demonstrate that neutrophils are highly dynamic, leading to three distinct alveolar neutrophil populations – one immature (early bronchoalveolar lavage neutrophils [BALN]) and two mature (late BALN). Early BALNs produce high levels of inflammatory cytokine transcripts, maturing into late BALNs, including a pro-degranulation and phagocytosis population (late-degranulating BALN) or a population specializing in translation machinery and inflammatory cytokine production (late-cytokine producing BALN). Neutrophil metabolism is also regulated in a stepwise manner – tricarboxylic acid (TCA) cycle and respiratory electron transport chain (ETC) genes are downregulated as neutrophils migrate from the vasculature to the interstitium, lipid and carbohydrate metabolism genes are downregulated during migration from interstitium to the airspace. These transitions may be regulated by aspects of the integrated stress response (ISR), as key regulators including *Eif2ak2* are upregulated in interstitial neutrophils. Overall, we demonstrate that pneumonic neutrophils are transcriptionally plastic, developing through two distinct transcriptional phenotypes in the airspace, and are metabolically and transcriptionally rewired with potential points of regulation occurring in the interstitial space.
