## Supplemental Tables for "Neutrophil transcriptome diverges into two discrete trajectories in a murine model of severe *Streptococcus pneumoniae* pneumonia": 20241003 Supplemental Table 5 pathaway scoring.xlsx

### Sheet: scRNAseq scoring
Integrated stress response signaling (GO:0140467)		Degranulation	Azurophil granulesb (Cowland and Borregaard, 2016)	Specific granules (Cowland and Borregaard, 2016)	Gelatinase granules (Cowland and Borregaard, 2016)	Secretory vesicles (Cowland and Borregaard, 2016)		NETosis (10.3389/fcell.2023.1258959)	Necroptosis (GO:0070266)	Positive regulation of apoptotic process (GO:0043065)		Phagocytosis (GO:0006911)		Chemotaxis (GO:0030593)		Neutrophil activation(GO:0042119)		ROS production (GO:1903409)		Transcription factors		Glycolysis ( Reactome Pathway Database #R-MMU-70171)	Oxidative phosphorylation (GO:000619)	Electron transport chain (GO:0022900)	Tricarboxylic acid cycle (GO:0006099)		Cellular Response To Cytokine Stimulus (GO:0071345)		Cytokine-Mediated Signaling Pathway (GO:0019221)		Cellular Response To Molecule Of Bacterial Origin (GO:0071219)		Response To Lipopolysaccharide (GO:0032496)
abac7		Hexa	Hexa	Lyz2	Ceacam1	Mme		ALPL	Trpm7	Eef1e1		Abca1		C5ar1		Abr		Cyba		Gata2		Hk1	Dnajc15	Dnajc15	Sdhaf2		Crnn		Trbv13-2		Abca1		Igkj1
agr2		Prss57	Prss57	Lcn2	Mmp8	Itgam		BST1	Tnf	Prkci		Adgrb1		Ccl1		Ptafr		Cybb		Irf8		Hk2	Dnajc30	Cox7b	Ogdhl		Foxh1		Il22ra2		Abl1		Wfdc21
atf4		Prtn3	Prtn3	Cyba	Mmp9	Fut4		CD93	Mlkl	Sfpq		Aif1		Ccl11		Tyrobp		Cyp1a1		Gfi1		Hkdc1	Sdhaf2	Sdhaf2	Cs		Csf3		Gm13271		Adam9		Gm5849
bok		Ctsg	Ctsg	Cybb	Itgam	Fcgr3		CREB5	Rbck1	Rps7		Arhgap12		Ccl12		Stx11		Cyp1a2		Cebpa		Gpi1	Nupr1	Sco2	Pdha1		Nkx6-1		Gm13287		Aicda		S100a7l2
dele1		Elane	Elane	Ncf1	Slc11a1	Cr2		CRISPLD2	Cyld	Nfkbid		Arhgap25		Ccl17		Bcr		Cyp1b1		Runx1		Pfkl	mt-Co3	mt-Co3	Ogdh		Nlrp12		Gm13275		Akt1		Ttc39aos1
eif2ak1		Mpo	Mpo	Ncf4		Cybb		CSF3R	Cav1	Nlrp2		Becn1		Ccl19		Syk		Ddah1		Lyl1		Pfkm	mt-Co2	mt-Co2	Idh3b		Il13		Gm13276		Ankrd1		Dio2
eif2ak2		Ctsc	Ctsc	Ltf		Mmp25		DYSF	Rnf31	Optn		Bin2		Ccl2		Vamp7		Duox1		Plagl2		Aldoa	Uqcr10	Aifm2	Csl		Il17ra		Gm13283		Axl		Hnrnpa0
eif2ak3		CD63	CD63	Camp		Slc11a2		CPPED1	Ppif	Dkkl1		Cdc42		Ccl20		Dnase1		Duox2		Cebpe		Tpi1	Cyct	Uqcr10	Aco2		Hcls1		Il22ra1		Bmp6		Loxl1
eif2ak4		Lyz2				Fpr1		FPR1	Peli1	Dlc1		Clcn3		Ccl21a		Dnase1l3		Gbf1		Cebpb		Gapdh	Cycs	Cyct	Aco1		Il18rap		Il5		Cactin		Ugt2b1
eif2s1		Lcn2				Scamp1		G0S2	Fadd	Acvr1c		Elmo1		Ccl21b		Fcer1g		Hsp90aa1		Spi1		Pgk1	Atp7a	Cycs	Fh1		Plscr1		Ifnk		Ccl2		Palm3
gcn1		Cyba				Vamp2		HIST1H2BC	Ripk3	Adipoq		Fcer1g		Ccl21c		Pram1		Mpo				Pgam1	Ndufs8	Cybb	Pdha2		Ldlrap1		Ifne		Ccl5		Thbd
igtp		Cybb				Stxbp4		HPSE	Trp53	Dnaja3		Fcgr1		Ccl22		Itgb2		Ncf1				Pgam2	Ak4	Ndufs8	Idh3a		Socs1		Il1f10		Ccl12		Cd96
impact		Ncf1				Cd93		CXCR1	Birc3	Nupr1		Fcgr3		Ccl24		Itgam		Nos1				Eno1	Ndufc2	Cox8c	Ireb2		Pou4f2		Irs1		Cd14		Il10ra
map3k20		Ncf4				Cr1l		LILRB2	Bok	Becn1		Gsn		Ccl25		Cd177		Nos2				Eno2	Cox7a2	Ndufc2	Mdh1		Foxf1		Gm13285		Cd36		Trib1
nck1		Ltf						MME	Ripk1	Acin1		Gulp1		Ccl26		Anxa3		Nos3				Pklr	Cox7a1	Cox7a2	Mdh2		Akap6		Ifna9		Cd80		Spon2
nck2		Camp						PDE4B	Tlr3	Robo1		Igll1		Ccl3		Myo1f		P2rx4				Pkm	Pgk1	Cox7a1	Dhtkd1		Traf3ip2		Ifna1		Cd86		Ptger2
nfe2l2		Ceacam1						SIGLEC5	Ipmk	Il20ra		Itgam		Ccl4				Rora					Mtch2	Sh3bgrl3	Sucla2		Khsrp		Ifna14		Cd180		Ctsg
oma1		Mmp8						SLC22A4	Birc2	Pak2		Itgb2		Ccl5				Slc7a2					Slc25a33	Slc25a12	Sdhc		Dpysl3		Ifna15		Cd300lb		Tbxa2r
ptpn1		Mmp9						SLC25A37	Spata2	Bmf		Marco		Ccl6				Sod1					Ndufv3	Slc25a18	Dlat		Ccr7		Gm13289		Cdc73		Atp4b
qrich1		Itgam						TECPR2	Map3k7	P2rx7		Megf10		Ccl7				Sod2					Ndufa10	Mtch2	Pdhb		Nfkbiz		Gm13272		Cmpk2		Ido1
rpap2		Slc11a1						TNFRSF10C	Fas	Cideb		Mfge8		Ccl8				Spr					Uqcc3	Ndufv3	Idh2		Mmp2		Ifnz		Ctr9		Hpgd
tmed2		Mme						AKT1	Cflar	Tnfrsf12a		Msr1		Ccl9									Myog	Cox10	Idh1		Cxcr4		Ifna4		Cxcl10		Bdkrb1
tmem33		Itgam						AKT2	Fasl	Fgfr3		Myh9		Cklf									Myc	Grxcr1	Suclg1		Pid1		Gm13288		Cxcl16		S100a14
		Fut4						ATG7	Slc25a4	Ccar2		Rac1		Csf3r									Ndufs2	Glrx3	4933405O20Rik		Pou4f1		Ifna12		Dab2ip		Ptgir
		Fcgr3						CLEC6A	Casp8	Tnfrsf1a		Rac3		Cx3cl1									Cyc1	Immp2l	Suclg2		Itga4		Ifna16		Defa1		Gjb2
		Cr2						CSF3	Pgam5	Tnfrsf22		Rhobtb1		Cxadr									Ndufa7	Glrx	Idh3g		Mme		Gm13290		Defa2		Il23r
		Cybb						CTSG	Dnm1l	Cdk19		Rhobtb2		Cxcl1									Ndufa12	Ndufa10	Mdh1b		Asah2		Ifnlr1		Defa3		S100a8
		Mmp25						CYBB	Ybx3	Bok		Sh3bp1		Cxcl10									Shmt2	Uqcc3	Dlst		Abca1		Ifna13		Defa6		Ugt1a1
		Slc11a2						DNASE1	Pygl	Wnt11		Sirpa		Cxcl13									Coq9	Cyba	Sdhb		Nos2		Il13ra1		Fcgr2b		Cnr2
		Fpr1						ELANE	Itpk1	E2f1		Thbs1		Cxcl15									Ndufa8	Ndufaf2	Sdha		Nfkbia		Il20ra		Fcgr4		Slpi
		Scamp1						ENTPD4		Ddx20		Trem2		Cxcl2									Vcp	Ndufs2	Sdhd		Nfat5		Ebi3		Fzd5		Il12rb2
		Vamp2						F3		Gadd45g		Treml4		Cxcl3									Bid	Cox8a			Trpv1		Il36b		Gbp2		Ptger1
		Stxbp4						HMGB1		Prelid1		Vamp7		Cxcl5									Fxn	Cox8b			Cdk9		Gm13279		Gbp6		Elane
		Cd93						IL17A		Bbc3		Xkr4		Cxcl9									Ndufv2	Aox4			Hax1		Ifnab		Gbp10		Sftpa1
		Cr1l						IL1B		Rbm5		Xkr6		Cxcr1									Tefm	Slc25a13			Csf1r		Gm13277		Gstp1		Mpo
								IL6		Ube2m		Xkr7		Cxcr2									Cox6a1	Glrx2			Gata3		Ifna11		Ifng		Cldn1
								IL8		Ccl12		Xkr8		Edn3									Pgk2	Txnrd3			Tcirg1		Gm13278		Il1b		Noct
								IRAK4		Tnfrsf1b		Xkr9		Fcer1g									Ndufs1	AA467197			Stat3		Il10ra		Il6		Ptgfr
								ITGAM		Ripk1				Fcgr3									Pde12	Ndufb3			Stat5a		Duox1		Il10		Akirin2
								ITGB2		Pparg				Gbf1									Stoml2	Aldh5a1			Rhoa		Socs5		Il12a		Lta
								KCNN3		Clip3				Gm2564									Rhoa	Por			Traf6		Il7		Il12b		Scgb1a1
								MAPK1		Fis1				Ifng									Sdhc	Cyc1			Lef1		Il17rc		Il18		Cd6
								MAPK3		Phlda3				Il17b									Mlxipl	Ndufa7			Nfkb1		Il21r		Irak1		Prdx3
								MTOR		Wdr35				Il1b									Ndufb9	Ndufa12					Il13ra2		Irak2		Lias
								PTAFR		Ptpn2				Il1f10									Lexm	Coq9					Jak3		Irf3		Cxcl5
								PIK3CA		Pip5kl1				Il1rn									Pde2a	Ndufa8					Il17rd		Irf8		Smad6
								RIPK1		Bace1				Itga1									Msh2	Gsr					Il20rb		Irg1		Gch1
								RIPK3		Mybl2				Itga9									Cox7c	Glrx5					Il23r		Jak2		Dusp10
								SELP		Pik3cd				Itgam									mt-Co1	Slc25a22					Grem2		Klrk1		Kmo
								SELPLG		Mcl1				Itgb2									Ndufaf1	Bid					Iigp1		Lbp		Gjb6
								SIGLEC14		Cdk5				Lgals3									Apoc3	Ndufv2					Il2rb		Litaf		Maob
								TLR2		Pde5a				Nckap1l									Uqcrh	Gpd1					Lilra5		Ltf		Fmo1
								TLR4		Ralbp1				Pde4b									Ndufb6	Ndufa5					Il1rl2		Ly86		Adipor2
								TLR7		Lpar1				Pde4d									Abcd1	Cyb561					Csf2rb2		Ly96		Slco1b2
								TLR8		Epha7				Pf4									Taz	Cox6a1					Il11ra3		Lyn		Adm
								TNF		Apbb2				Pla2g1b									Uqcrfs1	Ptges2					Pira12		Mapk1		Gfer
								MPO		Melk				Ppbp									Uqcc2	Ndufs1					Pira13		Mapk3		Penk
								VNN3		Hif1a				Prex1									Surf1	Uqcr11					Il11ra2		Mapk8		S100a9
								MMP9		Pdcd5				Prkca									Atp5o	Ndufs4					Pira2		Mapk14		Ptafr
								KCNJ15		Suds3				S100a8									Cox5b	Xdh					Il1rapl2		Mef2c		Ren1
								PADI4		Bid				S100a9									Cox5a	Steap4					Stat4		Mif		Mgst2
								FCGR3B		Bin1				Slc37a4									Cox7a2l	Sdhc					Numbl		Mir7-1		Ass1
								S100A12		Ei24				Spp1									Bdnf	Ndufb9					Il17rb		Mir7-2		Lbp
								CEACAM3		Hdac1				Syk									mt-Nd5	Aox3					Il12rb2		Mir7b		Lgals9
								FPR2		Hpgd				Tgfb2									Cox6a2	Cox6c					Il3		Mir10a		Acp5
								CXCR2		Zfp622				Trem1									Cox4i1	Cox7c					Edar		Mir15a		Pcsk1
								FCAR		Bag1				Trem3									Actn3	Fdx1					Il5ra		Mir16-2		Nqo1
								CYP4F3		Ccr5				Vav1									Coq7	D2hgdh					Epor		Mir23b		Wdr83
								MGAM		Pin1				Vav3									Chchd10	mt-Co1					Osmr		Mir24-1		Cyp27b1
										Pias4				Xcl1									Slc25a23	Ndufaf1					Ifngr2		Mir24-2		Cnp
										Frzb													mt-Cytb	Aox1					Il36a		Mir26a-1		Mgst1
										Sfrp4													mt-Nd2	Uqcrh					Zc3h15		Mir26a-2		Litaf
										Traf7													Cox4i2	Nqo2					Cnot9		Mir26b		Fbxo3
										Bad													mt-Nd4	Ndufb6					Traf5		Mir27a		Il1a
										Klf11													mt-Nd4l	Taz					Edn2		Mir29a		Pck1
										Tfpt													Dld	Uqcrfs1					Socs1		Mir29b-1		Vcam1
										Trp73													Ppif	Aox2					Stat2		Mir29b-2		Tlr2
										Ppp2ca													Uqcrc1	Polg2					Lilra6		Mir30b		C2
										Rassf6													Ndufv1	Etfdh					Inhba		Mir30c-1		Ly96
										Ecscr													Atp5b	Surf1					Il17re		Mir30c-2		Cps1
										H2-M3													Uqcrb	Etfb					Ifnb1		Mir30d		Tnfrsf11a
										P2rx1													Ndufs6	Etfa					Fzd4		Mir98		Alad
										Phlda1													Park7	Cox5b					Lifr		Mir107		Tnfrsf1b
										Siah1a													Ndufb8	Cox5a					Duox2		Mir125a		Epo
										Ppp2r2b													Iscu	Ndufa4l2					Pirb		Mir139		Tirap
										Gapdh													Cdk1	Cox7a2l					Irak4		Mir140		Cyp1a1
										Gal													Ccnb1	Bdnf					Traf3ip2		Mir142		Ccr7
										Map3k11													Uqcrq	mt-Nd5					Ifngr1		Mir146		Akap12
										Map3k10													Snca	Sod2					Il9r		Mir146b		Ptger4
										Map3k5													Pink1	Txnrd1					Il12rb1		Mir147		Pck2
										Map2k7													Gadd45gip1	Ppargc1a					Il7r		Mir150		Nfkbiz
										Map2k6													Mecp2	Aifm1					Sh2b2		Mir155		Kcnj8
										Map2k4													Sdha	Cox6a2					Il27ra		Mir181a-1		Umod
										Mapk9													Sdhd	Cox4i1					Mpl		Mir181a-2		Otud5
										Mapk8														Slc37a2					Crlf1		Mir181b-2		Cnr1
										Slk														Coq7					Traf1		Mir181c		Ticam1
										Zbtb16														Ndufa4					Il1a		Mir182		F2r
										Adam17														mt-Cytb					Il6ra		Mir184		Nlrc3
										Ctnnbl1														mt-Nd2					Fosl1		Mir193a		Cited1
										Diablo														Cox4i2					Il1r1		Mir194-1		Cd14
										Folh1														mt-Nd4					Il1r2		Mir194-2		Hmgb2
										Rhoa														mt-Nd4l					Jak1		Mir199a-1		Cebpb
										E2f3														Nqo1					Csf3r		Mir199a-2		Trim6
										Eef1a2														Wdr93					Pf4		Mir200c		Gm49339
										Cradd														Dld					Fkbp1a		Mir202		Il10
										Cflar														Uqcrc1					Cebpa		Mir205		Hdac2
										Plagl2														Ndufv1					Nfkbiz		Mir210		Peli1
										Fas														Uqcrb					Il4ra		Mir217		Irak3
										Nacc2														Ndufs6					Il2rg		Mir223		Fasl
										Ercc3														Park7					Il31ra		Mir224		Srr
										Ddx3x														Txnrd2					Ghr		Mir293		Nkx2-1
										Stat1														Ndufb8					Lepr		Mir323		Naglu
										Maged1														Iscu					Csf2rb		Mir342		Erbin
										Ppp1ca														Cdk1					Il11ra1		Mir345		Prdx2
										Zc3h8														Ccnb1					Gm49339		Mir350		Bcr
										Tex261														Uqcrq					Irak3		Mir381		Ednrb
										Tnfrsf10b														Snca					Traf3		Mir383		Ifnar1
										Sort1														Mybbp1a					Stat6		Mir409		Nr4a1
										Mmp9														Pink1					Il12b		Mir425		Il12a
										Mmp2														Sdhb					Cd44		Mir431		Adh5
										Malt1														Mecp2					Prlr		Mir433		Eif2ak2
										Sirt1														Slc1a3					Tnfsf11		Mir467d		Casp1
										Gsn														Sdha					Il1rap		Mir484		Ncf2
										Rassf2														Sdhd					Ifnar1		Mir486		Alpl
										Zmat3														Acadsb					Il1rl1		Mir494		Casp9
										Pdia3																			Ereg		Mir500		Fosl2
										Grn																			Irf5		Mir501		Ptgs2
										Nr3c1																			Tyk2		Mir511		Myd88
										Grin2a																			Myd88		Mir598		Mapkapk3
										Grin1																			Ccl2		Mir672		Abcc8
										Grik5																			Tnfrsf1a		Mirlet7a-2		Abcb1a
										Grik2																			Cx3cl1		Mirlet7g		Plcg2
										Ripk3																			Ccr2		Mrc1		Ccl2
										Trpv1																			Il3ra		Mtdh		Tjp1
										Sp110																			Lilrb4b		Myd88		Btk
										Ubb																			Lilrb4a		Ncl		Ednra
										Rnf183																			Eda		Nfkb1		Casp3
										Pou4f1																			Fer		Nfkbia		Adam17
										Trp53																			Nup85		Nfkbib		Jun
										Aifm2																			Stat5b		Nfkbil1		Rpl13a
										Syk																			Il6st		Nlrp3		Lilrb4a
										Jmy																			Kit		Nod2		Tab2
										Khdc1a																			Traf2		Nos2		Mapkapk2
										Pawr																			Il1b		Nos3		Abr
										Cyp1b1																			Cd74		Nr1d1		Fer
										Cyct																			Csf1r		Nr1h3		Th
										Cycs																			Slc1a1		Ogt		Col6a1
										Ctsd																			Bad		Paf1		Rps6kb1
										Ctrb1																			Stat1		Pde4b		Ace
										Ctla4																			Kras		Pde4d		Nos2
										Nod1																			Irak1		Ppard		Stat5b
										Cryba1																			Ripk2		Prdm1		Nfkbia
										Nlrc4																			Stat3		Prdx2		Fos
										Prmt2																			Stat5a		Prkca		Irf3
										Ppp2r1a																			Ptpn6		Prkce		Ggt1
										Neurl1a																			Traf6		Prpf8		Sod2
										Musk																			Jak2		Ptpn22		Il1b
										Fndc1																			Il6		Pycard		Ptpn22
										Zc3h12a																			Pik3r1		Raet1a		Snca
										Rnf122																			Cav1		Raet1b		Slc11a1
										Casp2																			Rela		Raet1c		Nos3
										Ncf2																					Rara		Nos1
										Stk17b																					Rela		Abcg2
										Myc																					Ripk2		Tlr4
										Foxo3																					Sash1		Foxp3
										Foxo1																					Scarb1		Fgfr2
										Tnfsf10																					Serpine1		Rps6ka3
										Dapk3																					Shpk		Irak1
										Hdac4																					Sirt2		Gja1
										Xdh																					Spon2		Nod2
										Xbp1																					Stap1		Tcf3
										Wt1																					Stat1		Edn1
										Wnt5a																					Tgfb1		Fgf10
										Wnt3a																					Ticam1		Hsf1
										Rbm10																					Ticam2		Jak2
										Rgcc																					Tirap		Chuk
										Casp12																					Tlr1		Nfkb2
										Casp6																					Tlr2		P2rx7
										Casp9																					Tlr4		Foxp1
										Styxl1																					Tlr6		Mapk14
										Gsk3b																					Tnf		Mapk3
										Top2a																					Tnfaip3		Mapk1
										Neurod1																					Tnfrsf1b		Notch1
										Timp3																					Tnfsf4		Tnf
										Sfrp1																					Tnip2		Rela
										Tgm2																					Tnip3
										Tgfb3																					Traf6
										Tgfb2																					Trem2
										Tgfb1																					Trib1
										Traf2																					Vimp
										F2r																					Wnt5a
										Srpx																					Xbp1
										Rps27l																					Zc3h12a
										Slc11a2																					Zcchc11
										Wwox																					Zfp709
										Camk2d
										Pla2g4a
										Zfp819
										Trpm7
										Dhodh
										Pou4f2
										Atf4
										Pdcd6
										Psen2
										App
										Pea15a
										Tnf
										Lta
										Apc
										Prkdc
										Erbb4
										Osm
										Cdkn2a
										Dnaja1
										Gsdma3
										Ascl1
										Nqo2
										Lyn
										Ltk
										Mybbp1a
										Gramd4
										Ctnna1
										Capn2
										Capn1
										Camk2b
										Camk2a
										S100a8
										C6
										Tspo
										Btg1
										Scin
										Lats2
										Ip6k2
										Ager
										Spop
										Plscr1
										St18
										Creb1
										Prkra
										Rbck1
										Col18a1
										Clu
										Hip1
										Inca1
										Eif2s1
										Pak3
										Ppm1f
										Tyrobp
										Cxcr3
										Hcar2
										Eif5a
										Sphk2
										Ripk2
										Stk3
										Anxa5
										Bmp4
										Slc9a1
										Rest
										Bcl2l1
										Ltbr
										Bnip3l
										Src
										Dap
										Nox4
										Ccl5
										Ccl3
										Scp2
										Ppargc1a
										Slc9a3r1
										Rxra
										Serinc3
										Foxl2
										Aifm1
										Fadd
										Hrk
										Dapk1
										Dab2ip
										Cyld
										Cdc34
										Esr2
										Col4a3
										Tfap2b
										Tfap2a
										Lep
										Htra2
										F3
										Csrnp3
										Htt
										Cdk4
										Tfap4
										Cd44
										Cd40lg
										Cd40
										Cd24a
										Spdef
										Snca
										Aldh1a3
										Tlr4
										Anxa1
										Nlrp1a
										Tomm40
										Sh3glb1
										Dnm1l
										Lck
										Pxt1
										Cav1
										Faf1
										Hspd1
										Hsf1
										Foxa1
										Hyal2
										4930453N24Rik
										Dusp6
										Pml
										Ptprf
										Bcap31
										Irf5
										Runx3
										Bub1
										Gzma
										Ddit3
										Unc5b
										Msx1
										Msx2
										Ceacam1
										Tnfaip8
										Prr7
										Pitx3
										Trps1
										Dedd2
										Sirt2
										Net1
										Sav1
										Nfatc4
										Id3
										Plekhn1
										Fap
										Nck1
										Igfbp3
										Igf2r
										Ido1
										Bik
										Tomm22
										Cd274
										Pycard
										Moap1
										Adamtsl4
										Usp27x
										Jun
										Hoxa13
										Hoxa5
										Itpr1
										Itgb1
										Fnip1
										Itgam
										Itga6
										Itga4
										Gsk3a
										Ndufa13
										Rps6ka2
										Unc13b
										Steap3
										Trp53inp1
										Ankrd1
										Degs1
										Bcl2l10
										Trp63
										Inhbb
										Inhba
										Il6
										Casp1
										Il1b
										Il12b
										Nr4a3
										Il12a
										Il10
										Pdcd7
										Atf3
										Pla2g6
										Ptrh2
										Atf2
										Rapgef2
										Bnip3
										Jak2
										Hmox1
										Hmgcr
										Il19
										Tnfsf12
										Klrk1
										Dffa
										Atf6
										Ccar1
										Pten
										Ptgis
										Map3k9
										Bak1
										Ctsc
										Adam10
										Pink1
										Stpg1
										Atpif1
										Ppid
										Fbxo32
										Pdcd2
										Pmaip1
										Cnr1
										Rps6
										Khdc1c
										Casp8ap2
										Bcl10
										Eif2b5
										Atg7
										Nlrp1b
										Arrb2
										Arrb1
										Mef2c
										Ifit2
										Rapsn
										Chek2
										Adora2a
										Smad4
										Plekhf1
										Cd160
										Ubd
										Alox12
										Akt1
										Bcl2l11
										Capn10
										G0s2
										Men1
										Tctn3
										Hdac3
										Ntsr1
										Ntrk3
										Fbxw7
										Notch2
										Notch1
										Nos3
										Nkx3-1
										Nsmaf
										Ngfr
										Ngf
										Eif2ak3
										Nox1
										Rad9a
										Ppp2r1b
										Camk1d
										Acer2
										S100b
										Prkcd
										Khdc1b
										Pik3cb
										Aldh1a1
										Pdgfrb
										Ect2
										Eif2ak2
										Egr1
										Egln1
										Dusp1
										Itm2c
										Abl1
										Card9
										Ing3
										Usp7
										Sod1
										Mtch2
										Gzmk
										Lrp6
										Zfp13
										Pdcd1
										S100a9
										Ncoa1
										Rnps1
										Pidd1
										Ptprc
										Stk4
										Akap12
										Vdr
										Ptgs2
										Bclaf1
										Prnp
										Nck2
										Muc2
										Siva1
										Cxcr2
										Agtr2
										Agt
										Agrn
										Adrb2
										Adrb1
										Efhc1
										Zswim2
										Psen1
										Nodal
										Smad3
										Mal
										Trim35
										Osgin1
										Ace
										Ube2z
										Prdm11
										Trp53bp2
										Spink2
										Apaf1
										Nlrp3
										Brms1
										Fam162a
										Plcg1
										Plaur
										Bard1
										Cdk5r1
										Ptn
										Ret
										Txnip
										Rpl26
										Zfp346
										Cd248
										Rybp
										Rarg
										Rarb
										Sox7
										Sox4
										Sod2
										Smpd1
										Ctsz
										Siglec1
										Gper1
										Casp14
										Shq1
										Ctsh
										Tcf7l2
										Mff
										Tgfbr1
										Thbs1
										Atm
										Mllt11
										Lats1
										Nr4a1
										Dcun1d3
										Rnf7
										Chchd10
										Rps29
										Uaca
										Ifnb1
										Ifng
										Scimp
										Rpl11
										Tnfsf15
										Adcy10
										C1qbp
										Atp2a3
										Bmp2
										Mtch1
										Jak3
										Kcnma1
										Cck
										Akr1c18
										Fam72a
										Pdcd4
										Unc5c
										Nqo1
										Tpd52l1
										Endog
										Bcl2l14
										Casp8
										Mfn2
										Gpld1
										Smpd2
										Ano6
										Senp1
										Ppif
										Nell1
										Pcsk9
										Adam8
										Il24
										Skil
										Cdc42
										Calhm2
										Gadd45a
										Gadd45b
										Apbb1
										Ddx19a
										Bmpr1b
										Bcl6
										Fosl1
										Srpk2
										Arhgef7
										Adm
										Wnt10b
										Ing5
										Sfrp2
										Olfm1
										Arl6ip5
										Hip1r
										Scrib
										Taf6
										Tsc22d1
										Trim39
										Rhob
										Il18
										Aldh1a2
										Itga1
										Tia1
										Park7
										Slit2
										Tigar
										Rrp1b
										Tnfrsf8
										Rps3
										Gata6
										Fank1
										Ctnnb1
										Syce3
										Bax
										Inpp5d
										Ing4
										Flcn
										Casp3
										Fasl
										Casp4
										Nf1
										Mul1
										Ift57
										Daxx
										Tnfrsf26
										Vcp
										B4galt1
										Bmp7
